# Additive and partially dominant effects from genomic variation contribute to rice heterosis

**DOI:** 10.1101/2024.07.16.603817

**Authors:** Zhiwu Dan, Yunping Chen, Wei Zhou, Yanghong Xu, Junran Huang, Yi Chen, Jizhou Meng, Guoxin Yao, Wenchao Huang

**Author notes:** These authors contributed equally to this article (Zhiwu Dan, Yunping Chen).

## Abstract

Heterosis, or hybrid vigor, describes the superior performance of F_1_ hybrids relative to their parents. Despite its significant importance in crop breeding, the molecular mechanisms underlying heterosis remain debated, mainly attributable to discrepancies across genotypes, traits, tissues, populations, developmental stages, growth environments, and species. In this study, we systematically identified heterosis-associated genes and metabolites from parental molecular differences in rice and functionally validated three genes for heterosis of seedling length. We incorporated these heterosis-associated molecules into network modules and explained the variance of heterosis. The predominant inheritance patterns of these molecules were additive and partially dominant effects, namely at mid-parent levels or values between mid-parent and parental levels, respectively. These two genetic effects contributed to heterosis of 17 agronomic traits in rice, including grain yield and plant height across developmental stages. They also explained yield heterosis in diverse hybrid populations and distinct growth environments in both rice and maize, as well as biomass heterosis in *Arabidopsis*. Notably, additive and partially dominant effects were associated with parental genomic variants in rice, and the number of these variants correlated significantly with heterosis of agronomic traits. Furthermore, we demonstrated the significant impact of parental genomic, transcriptomic, and metabolomic variation in phenylpropanoid biosynthesis on heterosis for seedling length/plant height. Unlike classical heterosis models primarily focused on genomic sequence variation, our findings provide quantitative insights from genomic downstream information into the molecular mechanisms of plant heterosis, highlighting their potential for improving breeding efficiency of hybrid crops.
