## Supplemental Dataset 3 for "Additive and partially dominant effects from genomic variation contribute to rice heterosis"

### Sheet: Sheet1
Data S3. Genotype of 223 rice inbred lines estimated by 33 pairs of InDel markers.
Inbred line	R1M7	R1M30	R1M37	R1M47	R2M10	R2M24	R2M26	R2M50	R3M10	R3M23	R3M30	R3M53	R4M13	R4M17	R4M43	R5M13	R5M30	R6M14	R6M44	R7M7	R7M37	R8M23	R8M33	R8M46	R9M10	R9M42	R10M17	R10M30	R10M40	R11M23	R11M40	R12M10	R12M43
WH1366	3	NA	1	1	1	1	3	1	1	1	1	1	1	1	1	1	1	1	1	1	1	1	1	1	1	1	1	1	3	3	3	1	1
WH1367	3	1	1	1	1	1	3	1	1	1	1	1	1	1	1	3	1	1	1	1	1	1	1	1	1	1	1	1	3	3	1	1	1
WH1368	1	1	1	NA	1	1	3	1	1	1	1	1	1	1	1	1	1	1	1	1	1	1	1	1	1	1	1	1	3	3	1	1	1
WH1369	3	1	1	1	1	3	3	1	1	1	1	1	1	1	1	3	1	1	1	1	1	1	1	3	1	1	1	1	3	3	NA	1	NA
WH1370	1	1	1	1	3	3	3	1	3	1	1	3	1	1	1	1	1	1	1	3	1	1	1	3	1	1	1	3	3	3	3	1	1
WH1371	1	1	1	1	3	3	3	1	3	1	1	3	1	1	1	1	1	1	1	3	1	1	1	3	1	1	1	1	3	3	1	1	1
WH1373	3	1	1	NA	1	1	3	1	1	1	1	1	1	1	1	3	1	1	1	2	1	1	1	1	1	1	1	1	3	3	3	1	NA
WH1374	3	1	1	1	1	1	3	1	1	1	1	1	1	1	1	3	1	1	1	1	1	1	1	1	1	1	1	1	3	3	1	1	1
WH1375	3	1	1	1	3	1	1	1	3	1	1	1	1	1	1	1	3	1	1	3	1	1	1	3	1	1	1	1	1	3	3	2	1
WH1376	3	1	1	1	3	1	1	1	3	NA	1	1	1	1	1	1	3	1	1	3	1	1	1	3	1	1	1	1	1	3	3	3	1
WH1378	3	1	1	1	1	1	3	1	1	1	1	1	1	1	1	3	1	1	1	1	1	1	1	3	1	1	1	1	3	3	1	1	1
WH1380	3	1	1	1	1	1	2	1	1	1	1	1	1	1	1	1	1	1	1	1	1	1	1	1	1	1	1	1	1	1	1	1	1
WH1381	3	1	1	1	1	1	1	1	1	3	1	1	1	1	1	3	NA	1	1	1	1	1	1	1	1	1	1	1	3	3	1	1	1
WH1382	3	1	1	1	3	3	3	1	3	3	1	1	1	1	1	3	1	1	1	1	1	1	1	2	1	1	1	1	3	3	3	2	3
WH1383	2	1	1	1	3	3	3	1	3	3	1	2	1	1	1	3	1	1	1	2	1	1	1	1	1	1	1	1	3	3	1	2	1
WH1384	3	1	1	1	3	3	3	1	3	1	1	1	1	1	1	3	1	1	1	1	1	1	1	3	1	1	1	1	3	3	3	1	1
WH1385	3	1	1	1	3	3	NA	1	3	1	1	1	1	1	2	3	2	1	1	1	1	1	1	3	1	1	1	1	3	3	3	2	NA
WH1386	3	1	1	1	3	3	3	1	2	3	1	1	1	1	1	3	1	1	1	NA	1	1	1	3	1	1	1	1	3	3	3	2	3
WH1388	3	1	1	NA	1	1	3	1	1	1	1	1	1	1	1	3	1	1	1	1	1	1	1	3	1	1	1	1	3	3	3	1	1
WH1389	3	1	1	1	1	1	3	1	1	1	1	1	1	1	1	3	1	1	1	1	1	1	1	1	1	1	1	1	3	3	3	1	1
WH1390	3	1	1	1	1	1	3	1	1	1	1	1	1	1	1	3	1	1	1	1	1	1	1	3	1	1	1	1	3	3	1	1	1
WH1392	3	1	1	1	1	1	3	1	1	1	1	1	1	1	1	3	1	1	1	1	1	1	1	3	1	1	1	1	3	3	3	1	1
WH1393	3	1	1	1	1	1	3	1	1	1	1	1	1	1	1	3	1	1	1	1	1	1	1	3	1	1	1	1	3	3	1	1	1
WH1394	3	2	2	3	3	3	3	2	2	2	2	2	1	1	1	3	2	2	1	2	2	2	2	3	1	2	2	1	3	3	3	2	1
WH1395	3	1	1	1	1	1	1	1	3	1	1	1	1	1	1	1	3	1	1	1	1	1	1	3	1	1	1	1	3	3	1	3	1
WH1397	3	1	1	1	1	1	3	1	1	1	1	1	1	1	1	1	1	1	1	3	1	1	1	1	1	1	1	1	1	3	3	1	1
WH1398	3	1	1	1	1	1	1	1	1	1	1	1	1	1	1	1	1	NA	1	3	1	1	1	1	1	1	1	1	3	3	3	1	1
WH1399	3	1	1	1	1	1	3	1	3	1	1	1	1	1	1	1	3	1	1	3	1	1	1	3	1	1	1	1	2	3	3	1	1
WH1400	3	1	1	1	1	1	1	1	1	1	1	1	1	1	1	3	1	1	1	3	1	1	1	1	1	1	1	1	3	3	3	3	3
WH1401	3	1	1	1	3	1	1	1	3	3	1	1	1	1	1	3	1	1	1	1	1	1	1	3	1	1	1	1	3	3	3	2	3
WH1402	1	1	1	1	1	1	3	1	1	3	1	1	1	1	1	3	1	1	1	1	1	1	1	1	1	1	1	1	3	3	1	1	1
WH1403	3	1	1	1	1	1	3	1	1	1	1	3	1	1	1	1	1	1	1	1	1	1	1	1	1	1	1	1	3	3	1	1	1
WH1404	3	1	1	1	1	1	1	1	3	1	1	1	1	1	1	1	3	1	1	3	1	1	1	3	1	1	1	1	1	3	3	3	1
WH1405	3	1	1	1	1	1	3	1	1	1	1	1	1	1	1	1	1	1	1	1	1	1	1	1	1	1	1	1	3	3	1	1	1
WH1406	3	1	1	1	1	1	1	1	1	1	1	1	1	1	1	1	2	1	1	1	1	1	1	3	1	1	1	1	3	3	2	3	1
WH1407	3	1	1	1	3	1	1	1	1	1	1	1	1	1	3	3	1	1	1	1	1	1	1	3	1	1	1	1	3	3	3	2	1
WH1408	3	1	1	1	3	3	3	1	3	1	1	1	1	1	1	3	1	1	1	1	1	1	1	3	1	1	1	1	3	3	2	1	2
WH1409	3	1	1	1	2	1	2	1	1	1	1	1	1	1	2	3	1	1	1	1	1	1	1	2	1	1	1	1	3	3	1	2	1
WH1411	3	1	1	1	1	1	3	1	1	1	1	1	1	1	1	3	1	1	1	1	1	1	1	1	1	1	1	1	3	3	3	1	1
WH1412	3	1	1	1	3	3	3	1	3	1	1	1	1	1	1	1	1	1	3	1	1	1	1	3	1	1	3	3	3	3	1	1	1
WH1414	1	1	1	1	3	3	2	1	3	2	1	1	1	NA	1	1	NA	1	1	1	1	1	1	3	1	1	1	1	3	3	1	1	1
WH1416	3	1	1	1	3	1	1	1	3	3	1	3	1	1	1	1	1	1	3	3	1	1	1	3	1	1	1	1	3	3	1	1	1
WH1417	1	1	1	1	1	1	1	1	1	1	1	1	1	1	1	3	1	1	1	1	1	1	1	1	1	1	1	1	1	3	1	1	1
WH1420	1	1	1	1	1	1	1	1	1	3	1	1	1	1	1	3	1	1	1	1	1	1	1	1	1	1	1	1	3	1	1	1	1
WH1424	3	2	3	3	3	3	3	3	3	3	3	3	3	3	3	1	3	3	3	3	3	3	3	3	3	3	3	3	3	3	3	2	3
WH1426	1	1	1	1	1	1	3	1	1	1	1	1	1	1	1	3	1	1	1	1	1	1	1	1	1	1	1	1	3	1	1	1	1
WH1429	3	1	1	1	1	3	3	1	1	1	1	1	1	1	1	3	1	1	1	1	1	1	1	3	1	1	3	1	3	3	3	1	1
WH1432	3	1	1	1	1	1	1	1	1	1	1	1	1	1	1	1	1	1	1	1	1	1	1	1	1	1	1	1	3	3	1	1	1
WH1433	3	1	1	1	1	3	3	1	1	1	1	1	1	1	1	3	1	1	1	1	1	1	1	1	1	1	1	1	3	3	1	1	1
2428	1	1	1	1	3	1	1	1	1	3	1	1	1	1	1	1	1	1	1	1	1	3	3	1	1	1	1	1	1	3	1	1	1
10080	1	1	1	1	1	1	1	1	1	1	1	1	1	1	1	1	1	1	1	1	1	1	1	1	1	1	1	1	3	1	1	1	1
110032	1	1	1	1	1	1	1	1	1	1	1	1	1	1	1	1	1	1	1	1	1	1	1	1	1	1	1	1	1	1	1	1	1
110080	1	1	1	1	1	1	3	1	1	1	1	1	1	1	1	1	1	1	1	1	1	1	1	1	1	1	1	1	1	3	3	1	1
110086	1	1	1	1	1	1	NA	1	1	3	1	1	1	NA	1	1	1	1	1	1	1	1	1	1	1	1	1	1	1	1	1	1	1
110107	1	1	1	1	1	1	1	1	1	1	1	1	1	1	1	1	1	1	1	1	1	1	1	1	1	1	1	1	1	3	3	1	1
110108	1	1	1	1	1	1	1	1	1	1	1	1	1	1	1	3	1	1	1	1	1	1	1	1	1	1	1	1	1	1	3	1	1
610234	3	3	3	3	3	2	3	3	3	3	3	3	3	3	3	1	3	3	3	1	3	3	3	3	3	3	3	3	3	3	3	2	1
68S	3	3	3	3	3	3	3	3	1	3	3	3	3	3	3	3	3	3	3	3	1	3	3	3	3	3	3	1	3	3	3	3	3
9311K	3	3	3	3	3	1	1	3	3	3	3	3	3	3	3	3	3	3	3	1	3	3	3	1	3	3	3	3	3	3	3	3	1
9311M	3	3	3	3	3	3	3	3	3	3	3	3	3	3	3	3	3	3	3	3	3	3	3	3	3	3	3	3	3	3	3	3	3
Balilla	1	1	1	1	1	1	1	1	1	1	1	1	1	1	1	1	1	1	1	1	1	1	1	1	1	1	1	1	1	1	1	1	1
Bing02-09	1	1	1	1	1	1	1	1	1	1	1	1	1	1	1	1	1	1	1	1	1	1	1	1	1	1	1	1	1	1	1	3	1
Bing9914	1	1	1	1	1	1	1	1	1	1	1	1	1	1	1	1	1	1	1	1	1	1	1	1	1	1	1	1	1	1	1	3	1
BPh68S	3	3	3	3	3	3	3	3	3	3	3	3	1	1	3	3	3	3	3	3	1	3	3	3	3	3	3	1	3	3	3	2	3
C418	3	1	1	1	3	3	3	1	3	3	1	3	1	1	1	1	1	1	3	3	1	1	1	3	1	1	3	3	3	3	1	1	1
C99-20	3	1	1	1	3	3	3	1	1	1	1	1	1	1	1	3	1	1	3	1	1	3	1	1	1	1	1	3	3	NA	3	3	1
C99-21	1	3	1	1	1	3	3	1	1	1	1	1	1	1	3	1	1	1	1	1	1	1	1	3	1	1	1	3	3	1	3	1	1
Changhua1	1	1	1	1	NA	1	1	1	1	1	1	1	1	1	1	1	1	1	1	1	1	1	1	1	1	1	1	1	1	1	1	3	1
Changlijing	1	1	1	1	1	1	1	1	1	3	1	1	1	1	1	3	1	1	1	1	1	1	1	1	1	1	3	1	3	3	1	1	1
Chunjiang026	3	1	1	1	1	1	1	1	1	1	1	1	1	1	1	1	1	1	1	1	1	1	1	1	1	1	1	1	1	1	1	3	1
CN109	1	1	1	1	1	1	1	1	1	3	1	1	1	1	1	1	1	1	1	1	2	1	1	1	1	1	3	1	1	3	1	2	1
CN125	1	1	3	1	1	1	1	1	1	3	1	1	1	1	1	3	1	1	1	1	2	1	1	1	1	1	3	1	1	3	1	1	1
D71	2	3	3	2	2	2	2	1	2	3	3	2	2	2	1	3	2	1	1	2	3	2	2	1	3	2	3	1	3	3	3	3	1
D72	1	NA	1	1	1	1	1	1	1	3	3	1	1	1	1	3	1	1	1	1	1	1	1	1	3	1	3	1	3	3	3	3	1
D73	2	3	3	2	2	2	2	1	2	3	3	2	1	2	1	3	2	2	1	2	3	1	2	1	NA	2	3	1	3	3	2	3	1
D74	1	NA	1	1	1	3	1	1	1	3	3	1	1	1	1	3	1	1	1	1	3	1	1	3	NA	1	3	1	3	3	1	3	1
D86	3	3	3	3	1	NA	1	3	3	3	2	1	1	1	1	3	1	1	1	1	NA	3	3	1	NA	3	3	1	3	1	3	3	1
D87	3	3	3	3	3	3	NA	3	3	3	3	3	3	3	1	3	3	3	3	3	3	3	3	3	NA	3	3	3	3	3	3	3	3
D88	3	3	3	3	3	3	3	3	3	3	3	3	3	3	3	3	3	3	3	3	3	3	3	3	3	3	3	3	3	3	3	3	3
D89	1	1	3	NA	1	NA	NA	1	1	3	1	NA	1	1	1	3	1	1	1	1	1	3	1	1	NA	1	NA	3	NA	NA	1	NA	NA
Dongbeixiangjing	1	1	1	1	1	1	1	1	1	1	1	1	1	1	1	1	1	1	1	1	1	3	1	1	1	1	3	3	1	1	1	1	1
G11001	1	1	1	1	1	1	1	1	1	1	1	1	1	1	1	3	1	1	1	1	1	3	1	1	1	1	1	1	1	3	1	1	1
G11002	1	1	1	1	1	1	1	1	1	1	1	1	1	1	1	1	1	1	1	1	2	3	1	1	1	1	1	1	1	3	1	1	1
G11003	3	3	3	3	3	3	3	3	3	3	3	3	3	3	3	1	3	1	3	3	3	3	3	3	3	3	3	3	3	3	3	3	3
G11004	3	3	3	3	3	3	3	3	3	3	3	3	3	3	3	1	3	1	3	3	3	3	3	3	3	3	3	3	3	3	3	3	3
G11005	3	3	3	3	3	3	3	3	3	3	3	3	3	3	3	1	3	3	3	1	3	3	3	3	3	3	3	3	3	3	3	3	3
G11006	NA	NA	1	1	1	1	1	1	1	1	1	1	1	1	1	1	1	1	NA	1	1	1	1	1	1	NA	1	1	1	1	1	1	NA
G11007	3	3	3	3	3	3	3	3	3	3	3	3	3	3	3	3	3	1	3	1	3	3	3	3	3	3	3	3	3	3	3	3	3
G11008	3	1	1	1	3	3	3	1	1	1	3	1	1	1	1	3	1	3	1	1	1	3	3	3	1	3	3	1	3	3	3	3	3
G11009	3	NA	1	1	3	3	3	1	3	3	1	3	1	1	1	1	1	1	NA	3	1	1	1	3	1	NA	3	NA	3	3	1	1	1
G11010	1	3	1	1	1	1	1	1	1	3	3	1	NA	1	1	3	1	1	NA	1	1	3	1	1	NA	NA	3	1	3	3	1	1	1
G11011	3	3	3	3	3	3	3	3	3	3	3	3	3	3	3	3	3	3	3	3	3	3	3	3	3	NA	3	3	3	3	3	3	3
G11012	1	3	3	1	3	3	3	3	3	NA	3	3	3	3	3	3	3	NA	3	3	3	3	3	3	3	NA	3	3	3	1	3	3	3
G11013	3	3	3	3	1	1	1	1	1	3	3	1	1	1	1	3	1	1	1	3	3	1	3	1	3	1	3	1	3	3	3	3	NA
G11014	1	NA	3	1	1	1	1	1	1	3	1	1	1	1	1	3	1	1	NA	1	1	3	1	1	2	1	3	1	3	1	1	3	1
G11015	NA	3	3	3	NA	NA	NA	1	2	1	2	1	1	2	1	2	2	2	3	3	3	3	2	2	NA	2	2	3	2	1	NA	2	1
G11016	3	3	3	3	3	3	3	3	3	3	3	3	3	3	3	3	3	3	3	3	3	3	3	3	3	3	3	3	3	3	3	3	2
G11017	3	3	3	3	3	3	3	3	3	3	3	3	3	3	NA	3	3	3	1	3	3	3	3	3	3	3	3	3	3	3	3	3	3
G11018	1	1	1	1	1	1	1	1	1	1	1	1	1	1	1	1	1	1	3	1	1	1	1	1	1	1	1	1	1	2	1	1	1
G11019	3	3	3	3	3	NA	3	3	3	3	3	3	3	3	3	3	3	3	3	3	3	3	3	3	3	3	3	3	3	2	3	3	3
G11020	3	3	3	3	3	3	3	3	3	3	3	3	3	3	3	3	3	3	NA	3	3	3	3	3	3	3	3	3	3	3	3	3	3
G11021	3	3	3	3	3	NA	3	3	3	3	3	3	3	3	3	3	3	3	NA	3	3	3	3	3	1	3	3	3	3	3	3	3	3
G11022	3	3	3	3	3	3	3	3	3	3	3	1	NA	3	3	3	3	3	NA	1	3	3	3	3	3	3	3	3	3	3	3	3	3
G11023	3	3	3	3	3	3	3	3	3	3	3	1	3	3	3	3	3	1	NA	3	3	3	3	3	3	3	3	1	3	3	3	3	3
G11024	3	3	3	3	3	2	NA	3	3	3	3	3	1	1	3	2	3	3	NA	3	3	3	3	3	2	3	3	3	3	3	3	3	3
G11025	3	3	3	3	3	NA	1	3	3	3	3	3	1	1	3	1	3	3	3	3	3	3	3	3	3	3	3	3	3	3	3	3	3
G11026	3	3	3	3	3	3	3	3	3	3	3	3	3	3	3	3	3	3	3	3	3	3	3	3	3	3	3	3	3	3	3	3	3
G11027	NA	NA	NA	3	3	3	3	3	3	3	3	3	3	3	3	3	3	NA	3	3	3	3	3	3	3	3	3	3	3	3	3	3	3
G11028	3	3	3	3	3	3	3	3	3	3	3	3	3	3	3	3	3	3	3	3	3	3	3	3	3	3	3	3	3	3	3	3	3
G11029	3	3	3	3	3	3	3	3	3	3	3	3	3	3	3	3	3	3	3	3	3	3	3	3	3	3	3	3	3	3	3	3	3
G11030	3	3	3	3	NA	NA	3	3	3	3	3	3	3	3	3	3	3	3	3	3	3	3	3	3	1	1	3	3	3	3	3	3	3
G11031	3	3	3	3	3	3	3	3	3	3	3	2	1	2	3	3	3	3	3	2	3	3	3	3	2	3	3	3	3	3	3	3	3
G11032	3	3	3	3	3	3	3	3	3	3	3	3	1	2	3	3	3	3	3	2	1	3	3	3	3	3	3	2	3	3	3	3	3
G11033	3	3	3	3	3	3	3	3	3	3	3	3	3	3	3	3	3	3	3	2	3	3	3	3	3	3	3	3	3	3	3	3	3
G11034	3	3	3	3	3	3	3	3	3	3	3	3	3	NA	3	3	3	3	3	1	3	3	3	3	3	3	3	3	3	3	3	3	3
G11035	3	3	3	3	3	NA	3	3	3	3	3	3	3	3	3	3	3	3	NA	3	3	3	3	3	3	3	3	3	3	3	3	3	3
G11036	3	3	3	3	3	3	3	3	3	3	3	3	3	3	3	3	3	3	NA	3	3	3	3	3	3	3	3	3	3	3	3	3	3
G11037	3	3	3	3	3	NA	3	3	3	3	3	3	3	3	3	3	3	3	3	3	3	3	3	3	3	3	3	3	3	3	3	3	3
G11038	3	3	3	3	3	NA	3	3	3	3	3	1	3	3	3	3	3	NA	3	3	3	3	3	3	3	3	3	3	3	3	2	3	3
G11039	1	1	1	1	1	1	1	1	1	1	1	1	1	1	1	1	1	NA	1	1	1	1	1	1	1	1	1	1	1	1	NA	1	1
G11040	3	3	3	3	3	3	3	3	3	3	3	3	3	3	3	3	3	3	3	1	3	3	3	3	3	3	3	3	3	3	3	3	3
G11041	3	3	3	3	3	3	3	3	3	3	3	3	3	3	3	3	3	1	3	3	3	3	3	3	3	3	3	3	3	3	3	3	3
G11042	3	3	3	3	3	3	3	3	3	3	3	3	3	3	3	3	3	3	3	3	3	3	3	3	3	3	3	3	3	3	3	3	3
G11043	3	3	3	3	3	3	3	3	3	3	3	3	3	3	3	3	3	3	3	3	3	3	3	3	3	3	3	3	3	3	3	3	3
G11044	3	3	3	3	3	3	3	3	3	3	3	3	3	3	3	3	3	3	3	3	3	3	3	3	3	3	3	3	3	3	3	3	3
G11045	3	3	NA	3	NA	NA	3	3	3	3	3	3	NA	NA	1	1	3	NA	NA	3	3	3	3	3	3	3	3	3	3	NA	3	3	3
G11046	3	3	3	3	3	NA	3	3	3	3	3	1	3	3	3	3	3	3	3	3	3	3	3	3	3	3	3	3	3	3	3	3	3
G11047	3	3	NA	3	3	3	3	3	3	3	3	1	3	3	3	3	3	3	NA	3	3	3	3	3	3	3	3	3	3	3	3	3	3
G11048	3	3	3	3	3	3	3	3	3	3	3	3	3	NA	1	3	3	3	NA	3	3	3	3	3	3	3	3	3	3	3	3	3	3
G11049	3	3	3	3	3	3	3	3	3	3	3	3	3	3	3	3	3	1	3	3	3	3	3	3	3	3	3	3	3	3	3	3	3
G11050	3	3	3	3	3	3	3	3	3	3	3	3	3	3	3	3	3	3	3	3	3	3	3	3	3	3	3	3	3	3	3	3	3
G11051	3	3	3	3	3	3	3	3	3	3	3	3	3	3	3	3	3	3	3	3	3	3	3	3	3	3	3	3	3	3	3	3	3
G11052	3	3	3	3	3	3	3	3	3	3	3	3	3	3	3	3	3	3	3	3	3	3	3	3	3	3	3	3	3	3	3	3	3
G11053	3	3	3	3	3	NA	3	3	3	3	3	3	3	3	3	3	3	3	3	3	3	3	3	3	3	3	3	3	3	3	3	3	3
G11054	3	3	3	3	3	3	3	3	3	3	3	3	3	3	3	3	3	3	3	3	3	3	3	3	3	3	3	3	3	3	3	3	3
G11055	3	3	3	3	3	3	3	3	3	3	3	3	3	3	3	3	3	3	3	1	3	3	3	3	3	3	3	3	3	3	3	3	3
G11056	1	1	1	1	1	1	1	1	1	1	1	1	1	1	1	1	1	1	1	1	3	1	1	1	1	1	1	1	1	1	1	1	1
G11057	3	3	3	3	3	3	3	3	3	3	3	3	3	3	3	3	3	3	3	1	3	3	3	3	3	3	3	3	3	3	3	3	3
G11058	1	1	1	3	1	1	1	1	1	1	1	1	1	1	1	1	1	1	1	1	1	1	1	3	1	1	1	1	1	1	1	1	1
G11059	1	1	1	1	1	1	1	1	1	1	1	1	1	1	1	1	1	1	1	1	1	1	1	1	1	1	1	1	1	1	1	1	1
G11060	3	3	3	3	3	3	3	3	3	3	3	3	3	3	1	3	3	3	3	3	3	3	3	3	3	3	3	3	3	3	3	3	3
G11061	3	3	3	3	3	3	3	3	3	3	3	3	3	3	3	3	3	3	3	3	3	3	3	3	3	3	3	3	3	3	3	3	3
G11062	NA	1	1	1	1	1	1	1	1	1	1	1	1	1	1	1	1	1	1	1	1	1	1	1	1	NA	1	1	1	1	1	1	1
G11063	3	3	3	3	3	3	3	3	3	3	3	3	3	3	3	3	3	1	3	3	3	3	3	3	3	3	3	3	3	3	3	3	3
G11064	1	1	1	1	1	1	1	1	1	1	1	1	1	1	1	1	1	1	1	1	1	1	1	1	1	1	1	1	1	1	1	1	1
G11065	3	3	3	3	3	3	3	3	3	3	3	3	3	NA	3	3	3	3	3	3	3	3	3	3	3	3	3	3	3	3	3	3	3
G11066	3	3	3	3	3	3	3	3	3	3	3	3	3	3	3	3	3	3	3	3	3	3	3	3	3	3	3	3	3	3	3	3	3
G11067	3	3	3	3	3	3	3	3	3	3	3	3	3	3	3	3	3	3	3	3	3	3	3	3	3	1	3	3	3	3	3	3	3
G11068	3	1	3	3	3	3	3	3	3	3	3	1	3	3	1	1	3	1	3	1	3	3	1	3	1	3	3	1	3	3	3	3	3
G11069	3	3	3	3	3	1	1	3	3	3	3	1	1	1	3	1	3	3	3	1	3	3	3	3	3	3	3	3	3	3	3	3	1
G11070	3	3	3	NA	3	3	3	3	3	3	3	3	3	3	NA	3	3	3	NA	3	3	3	3	3	3	3	3	3	3	3	3	3	3
G11071	3	3	3	3	3	3	3	3	3	3	3	1	3	3	3	3	3	3	3	1	3	3	3	3	3	3	3	3	3	3	3	3	3
G11072	3	3	3	3	3	3	3	3	3	3	3	3	2	3	3	3	3	3	NA	3	3	3	3	3	3	3	3	3	3	3	3	3	3
Guangzhan63S	3	3	3	3	3	3	3	NA	1	3	3	3	3	NA	3	3	3	3	3	3	1	3	3	3	3	3	3	1	3	3	3	3	3
H100	1	1	1	1	1	1	1	1	1	1	1	1	1	1	1	1	1	1	1	1	1	1	1	1	1	1	1	1	1	3	1	1	1
Hangtian18	1	1	1	1	1	1	1	1	1	1	1	1	1	1	1	1	1	1	1	1	1	1	1	1	1	1	1	1	1	1	1	1	1
Huaidao3	3	1	1	1	1	1	1	1	1	1	1	1	1	1	1	3	1	1	1	3	1	1	1	1	1	1	1	1	3	3	3	2	1
Huaidao5	1	1	1	1	1	1	1	1	1	1	1	1	1	1	1	1	1	1	1	1	1	1	1	1	1	1	1	1	1	1	1	2	1
Huaixu5	1	1	1	1	1	1	1	1	1	1	1	1	1	1	1	1	1	1	1	1	1	1	1	1	1	1	1	1	1	1	1	1	1
HZ0302	1	1	1	1	1	NA	1	1	1	1	1	1	1	1	1	1	1	1	1	1	1	1	1	1	1	1	1	1	1	1	1	1	1
IR36	3	3	3	3	3	3	3	3	3	3	3	3	1	1	3	3	3	3	3	3	3	3	1	3	3	3	3	3	3	3	3	2	3
Jia991	3	3	3	3	3	3	3	3	3	3	3	3	NA	3	3	3	3	3	3	3	3	3	3	3	3	3	3	3	3	3	3	3	3
Jiahe218	1	1	1	1	1	1	1	1	1	3	1	1	1	1	1	3	1	1	1	1	1	1	1	1	1	1	3	1	3	3	1	1	1
Jiahua1	1	1	1	1	1	NA	1	1	1	1	1	1	1	1	1	1	1	1	1	1	1	1	1	1	1	1	1	1	1	1	1	3	1
Jiao31A	1	1	1	1	1	1	1	1	1	1	1	1	1	1	1	1	1	1	1	1	1	1	1	1	1	1	1	1	1	1	1	1	1
Jiaohan31	1	1	1	1	3	1	1	1	1	1	1	1	1	1	1	1	1	1	3	1	1	1	3	1	1	1	1	1	1	3	3	1	1
Jiaojing26	3	1	1	1	1	NA	1	1	3	1	1	1	1	1	1	1	1	1	1	1	1	1	1	1	1	1	1	1	3	3	3	1	1
Jiaonuo75	3	1	NA	1	1	1	1	1	3	1	1	1	1	1	1	1	3	1	1	1	1	1	1	2	1	1	3	3	1	3	1	3	1
Jin1007	1	1	1	1	1	1	1	1	1	1	1	1	1	1	1	1	1	1	1	1	1	1	1	1	1	1	1	1	1	3	1	1	1
JR1	1	1	1	1	1	1	1	1	1	1	1	1	1	1	1	1	1	1	1	1	1	1	1	1	1	1	1	1	1	3	3	3	1
JR2	1	1	1	1	1	1	1	1	1	1	1	1	1	1	1	3	1	1	1	1	1	2	1	1	1	1	1	1	1	3	1	3	1
JR3	1	1	1	1	1	1	1	1	1	1	1	1	1	1	1	1	1	1	1	1	2	1	1	1	1	1	1	1	1	3	1	1	1
JR4	1	1	1	1	1	1	1	1	1	1	1	1	1	1	1	1	1	1	1	1	2	1	1	1	1	1	1	1	1	3	1	1	1
Lianjing7	1	1	1	1	1	1	1	1	1	1	1	1	1	1	1	1	1	1	1	1	1	1	1	1	1	1	1	1	1	3	1	1	1
Liaojing455	1	1	1	1	1	1	1	1	1	1	1	1	1	1	1	1	1	1	1	1	1	1	1	3	1	1	1	1	3	3	1	1	1
Liaoxing1	1	1	1	1	1	1	3	1	1	1	1	1	1	1	1	1	1	1	1	1	1	1	1	1	1	1	3	3	1	3	1	1	1
Mianhui725	3	3	3	3	3	3	3	3	3	3	3	3	3	3	3	3	3	3	1	1	3	3	3	3	3	3	3	3	3	3	3	2	3
Nanjing03-41	3	1	1	1	1	1	1	1	1	1	1	1	1	1	1	1	1	1	1	1	1	1	1	1	1	1	1	1	1	1	1	1	1
Nanjing11	3	NA	3	3	3	3	3	3	3	3	3	3	3	3	3	3	3	3	3	3	3	3	3	3	3	3	3	3	3	3	3	2	3
Ningbohui	3	1	3	1	1	1	1	3	3	3	1	1	1	1	1	1	1	1	1	1	1	1	1	3	1	1	1	3	3	3	3	2	1
Ningbohui-1	3	3	NA	3	3	3	3	3	3	3	3	1	3	3	NA	3	3	3	1	3	3	3	3	3	3	3	3	3	3	3	3	3	3
Ningbohui-2	3	3	3	3	3	3	3	3	3	3	3	3	3	3	3	3	3	3	1	3	3	3	3	3	3	3	3	3	3	3	3	2	3
Ningjing1	1	1	1	1	1	1	1	1	1	1	1	1	1	1	1	1	1	1	1	1	1	1	1	1	1	1	3	1	1	3	3	1	1
Ningjing3	1	1	1	1	1	1	1	1	1	1	1	1	1	1	1	3	1	1	1	1	1	1	1	1	1	1	1	1	1	1	3	1	1
Ningjinghui	3	1	1	1	1	1	1	3	3	1	1	1	1	1	1	1	1	1	1	1	1	1	1	3	1	1	1	1	3	3	3	3	1
Nipponbare	1	1	1	1	1	1	1	1	1	1	1	1	1	1	1	1	1	1	1	1	1	1	1	1	1	1	1	1	1	1	1	1	1
NM	1	1	1	1	1	1	1	1	1	1	1	1	1	1	1	1	1	NA	1	1	1	1	1	1	1	1	1	1	1	1	1	2	1
Qianlijing	3	NA	3	3	3	3	1	1	3	1	1	1	3	3	3	1	3	3	1	1	3	3	3	3	3	1	3	3	3	3	3	3	1
Qiuguang	1	1	1	1	1	1	1	1	1	1	1	1	1	1	1	1	1	1	1	1	1	1	1	1	1	1	1	1	1	1	1	3	1
R4115	3	1	1	1	3	3	3	3	3	3	1	3	1	1	1	1	1	1	3	3	1	1	1	3	1	1	3	1	3	3	1	1	1
R413	1	NA	3	1	1	1	1	1	1	1	1	1	1	1	1	3	1	1	1	1	1	1	1	1	NA	1	3	1	1	1	1	2	1
R465	3	3	3	3	3	3	3	3	3	3	3	3	3	3	3	3	3	3	3	3	3	3	3	3	3	3	3	3	3	3	3	3	3
R485	1	NA	1	1	3	1	1	1	1	1	3	1	1	1	1	3	3	1	1	1	1	3	3	1	1	1	3	1	1	1	3	1	1
R486	1	1	1	3	1	NA	1	1	1	1	1	1	1	1	1	3	1	1	1	1	1	1	1	1	1	1	3	1	3	1	3	1	1
R487	1	1	1	3	1	1	1	1	1	1	3	1	1	1	1	3	1	1	1	1	1	1	1	1	1	1	3	1	3	1	3	2	1
R488	1	1	1	3	3	1	1	1	1	1	1	1	1	1	3	1	3	1	1	1	1	1	3	1	1	1	3	1	1	1	3	1	1
R69	NA	NA	1	1	1	1	1	1	1	1	1	1	1	1	NA	3	1	1	1	1	1	1	1	1	1	1	1	1	3	3	3	1	1
Shaoniejing	3	1	1	1	1	1	1	1	1	1	1	1	1	1	1	1	1	1	1	1	3	1	1	1	1	1	1	1	1	1	1	1	1
Shennon265	1	1	1	NA	1	1	1	1	1	1	1	1	1	1	1	1	1	1	1	1	1	1	1	1	1	1	1	1	1	3	1	2	1
Suxiu10	1	1	1	1	1	1	1	1	1	1	1	1	1	1	1	1	1	1	1	1	1	1	1	1	1	1	1	1	1	3	1	1	1
Taijing394	1	1	1	1	1	1	1	1	1	1	1	1	1	1	1	3	1	1	1	1	1	1	1	1	1	1	1	1	1	3	1	1	1
Unknown	1	1	1	1	1	1	1	1	1	1	1	1	1	1	1	3	1	1	1	1	1	1	1	1	1	1	1	1	1	1	3	1	1
Unknown1	3	1	1	1	1	1	1	1	1	1	1	1	1	1	1	1	1	1	1	1	1	1	1	1	1	1	1	1	3	3	1	1	1
Unknown2	2	1	1	1	3	3	3	1	3	2	1	1	1	1	1	3	1	1	1	1	1	1	1	3	1	1	1	1	3	3	1	1	3
Unknown3	3	1	1	1	1	1	3	1	1	1	1	1	1	1	1	3	1	1	1	1	1	1	1	3	1	1	1	1	3	3	1	1	1
W30A	1	1	1	1	1	1	1	1	1	1	1	1	1	1	1	1	1	1	1	1	1	1	1	1	1	1	1	1	1	3	1	1	1
Wulingjing1	1	1	1	1	1	1	1	1	1	1	1	1	1	1	1	1	1	1	1	1	1	1	1	1	1	1	1	1	1	3	1	1	1
Wuxiangjing14	1	1	1	1	1	NA	1	1	1	1	1	1	1	1	1	1	1	1	1	1	1	1	1	1	1	1	1	1	1	1	1	1	1
Wuyunjing7	1	1	1	1	1	1	1	1	1	1	1	1	1	1	1	1	1	1	1	1	1	1	1	1	1	1	1	1	1	1	1	1	1
Wuyunjing8	1	1	1	1	1	1	1	1	1	1	1	1	1	1	1	1	1	1	1	1	1	1	1	1	1	1	1	1	1	1	1	2	1
X3	1	1	1	1	1	1	NA	1	1	1	1	1	1	1	1	1	1	1	1	1	1	1	1	1	NA	1	1	1	1	3	1	1	1
Xinfeng2	1	1	1	1	1	1	1	1	1	1	1	1	1	1	1	1	1	1	1	1	1	1	1	1	1	1	1	1	1	3	1	1	1
Xinfeng5	1	3	1	1	1	NA	1	1	3	1	1	1	1	1	1	1	3	1	1	1	1	1	1	1	1	1	1	1	1	1	1	1	1
Xiushui09	1	1	1	1	1	1	1	1	1	1	1	1	1	1	1	1	1	1	1	1	1	1	1	1	1	1	1	1	1	1	1	3	1
Xiushui110	1	1	1	1	1	1	1	1	1	1	1	1	1	1	1	1	1	1	1	1	1	1	1	1	1	1	1	1	1	1	1	1	1
Xiushui117	1	1	1	1	1	1	1	1	1	1	1	1	1	1	1	1	1	1	1	1	1	1	1	1	1	1	1	1	1	1	NA	1	1
Xiushui52	1	1	1	1	1	1	1	1	1	1	1	1	1	1	1	1	1	1	1	1	1	1	1	1	1	1	1	1	1	1	1	1	1
Xiushui620	1	1	1	1	1	1	1	1	1	1	1	1	1	1	1	3	1	1	1	NA	1	1	1	1	NA	1	1	1	3	3	1	1	1
Xiushui79	1	1	1	1	1	1	1	1	1	1	1	1	1	1	1	1	1	1	1	1	1	1	1	1	1	1	1	1	1	1	1	1	1
Xiushui994	1	1	1	1	1	1	1	1	1	1	1	1	1	1	1	1	1	1	1	1	1	1	1	1	1	1	1	1	1	1	1	1	1
YA	3	3	3	3	3	3	3	3	3	3	3	3	3	3	3	3	3	3	3	3	3	3	3	3	3	3	3	3	3	3	3	2	3
Yangfujing8	3	1	1	1	1	1	3	1	1	1	1	1	1	1	1	1	1	1	1	1	1	1	1	1	1	1	1	1	3	3	3	1	1
YB	3	3	3	3	3	3	3	3	3	3	3	3	3	3	3	3	3	3	2	2	3	3	3	3	3	3	3	3	3	3	3	2	3
