## Supplemental Table 1-3 for "Additive and partially dominant effects from genomic variation contribute to rice heterosis"

### Sheet: Supplementary Table1
Table S1. Seedling length of six rice inbred lines and corresponding F1 hybrids.
Seedling length (cm)	Balilla	Balilla×YB	YB×Balilla	YB	610234×Balilla	Balilla×610234	610234×Qianlijing	Qianlijing×610234	Balilla×C418	C418×Balilla	Balilla×Mianhui725	Mianhui725×Balilla	Balilla×Qianlijing	Qianlijing×Balilla	C418×Qianlijing	Qianljing×C418	C418×YB	YB×C418	Mianhui725×Qianlijing	Qianlijing×Mianhui725	YB×Qianlijing	Qianlijing×YB	Mianhui725	Qianlijing	610234	C418
5 DAS_1	5.48854	5.54516	6.4828	5.29985	NA	NA	NA	NA	NA	NA	NA	NA	NA	NA	NA	NA	NA	NA	NA	NA	NA	NA	NA	NA	NA	NA
5 DAS_2	4.92611	6.2265	6.91764	5.13235	NA	NA	NA	NA	NA	NA	NA	NA	NA	NA	NA	NA	NA	NA	NA	NA	NA	NA	NA	NA	NA	NA
5 DAS_3	5.64609	6.11289	7.82609	5.45517	NA	NA	NA	NA	NA	NA	NA	NA	NA	NA	NA	NA	NA	NA	NA	NA	NA	NA	NA	NA	NA	NA
10 DAS_1	18.2268	19.4751	22.1627	17.5419	NA	NA	NA	NA	NA	NA	NA	NA	NA	NA	NA	NA	NA	NA	NA	NA	NA	NA	NA	NA	NA	NA
10 DAS_2	19.0326	19.1472	21.179	18.2787	NA	NA	NA	NA	NA	NA	NA	NA	NA	NA	NA	NA	NA	NA	NA	NA	NA	NA	NA	NA	NA	NA
10 DAS_3	17.5546	19.7552	20.6107	18.8394	NA	NA	NA	NA	NA	NA	NA	NA	NA	NA	NA	NA	NA	NA	NA	NA	NA	NA	NA	NA	NA	NA
15 DAS_1	20.2541	22.1793	21.9231	19.3892	20.3069	22.7114	22.5545	22.6244	21.4155	20.7039	23.6577	23.4915	24.7823	23.4219	22.3148	23.3744	23.7908	23.4044	21.7097	21.7674	22.7157	21.1218	22.3452	19.6554	20.3384	22.547
15 DAS_2	19.9074	22.8846	22.8191	21.4324	21.8596	22.3892	22.2749	21.5162	20.2434	21.844	22.253	22.3823	22.2001	23.0248	24.9916	23.2651	22.8728	22.2902	22.3358	21.6551	23.7002	19.9196	22.5366	19.3544	20.9524	20.719
15 DAS_3	19.3676	24.0963	22.5706	20.0778	24.1838	22.4141	21.8786	22.753	19.7798	22.116	23.7041	24.4761	22.6268	22.6122	24.9863	22.6347	21.9118	23.3757	21.8503	21.2642	21.6771	21.623	22.1435	19.1852	20.7842	19.3806
15 DAS_4	20.6753	23.4178	23.0854	19.3593	NA	22.1591	22.8858	23.4473	20.6527	NA	24.3676	23.052	23.2129	21.4312	24.9653	NA	22.523	22.8538	NA	NA	21.0212	21.056	21.5801	19.6758	21.559	20.62
15 DAS_5	19.7586	22.6029	23.6185	19.0584	NA	21.6116	24.0302	23.2938	20.8081	NA	22.9173	24.7218	22.3886	21.9079	24.2576	NA	NA	22.8724	NA	NA	21.1936	20.806	21.4458	19.5882	21.8926	22.0634
15 DAS_6	19.3406	23.715	22.6729	19.284	NA	24.1596	22.4557	23.6653	21.6678	NA	NA	NA	23.0735	21.8763	NA	NA	NA	NA	NA	NA	21.5712	21.8643	21.5675	19.3151	21.238	21.0517
DAS = days after sowing.

### Sheet: Supplementary Table2
Table S2. Summary of RNA-seq data of rice seedling samples.
Sample_ID	Raw_reads	Clean_reads	Clean_bases	Error_rate	Q20	Q30	GC_percent_clean_reads(%)	Total_reads	Total_map	Unique_map	Multi_map	Read1_map	Read2_map	Positive_map	Negative_map	Splice_map	Unsplice_map	Proper_map	Exon	Intron	Intergenic	Mean_insertion_length	Standard_deviation_insertion_length
Balilla_5DAS_1	111095214	108993660	16.35G	0.02	98.53	95.55	55.02	108993660	105880212(97.14%)	103631720(95.08%)	2248492(2.06%)	51694526(47.43%)	51937194(47.65%)	51804200(47.53%)	51827520(47.55%)	36531705(33.52%)	67100015(61.56%)	101209428(92.86%)	14685562731(92.652%)	367042895(2.3157%)	797624074(5.0323%)	282.439	68.294
Balilla_5DAS_2	62934606	61612140	9.24G	0.02	98.63	95.84	54.71	61612140	59600782(96.74%)	58291600(94.61%)	1309182(2.12%)	28931771(46.96%)	29359829(47.65%)	29142417(47.3%)	29149183(47.31%)	20972872(34.04%)	37318728(60.57%)	56645170(91.94%)	8275753341(92.7698%)	190913039(2.1401%)	454071848(5.0901%)	283.017	70.8811
Balilla_5DAS_3	62901394	61800456	9.27G	0.02	98.58	95.63	54.99	61800456	60200354(97.41%)	58929709(95.35%)	1270645(2.06%)	29446345(47.65%)	29483364(47.71%)	29458235(47.67%)	29471474(47.69%)	20454267(33.1%)	38475442(62.26%)	57663586(93.31%)	8405852099(93.2729%)	173565890(1.9259%)	432681542(4.8011%)	294.788	70.0282
YB_5DAS_1	51481050	50262726	7.54G	0.02	98.85	96.28	54.96	50262726	47559556(94.62%)	46596244(92.71%)	963312(1.92%)	23244300(46.25%)	23351944(46.46%)	23288709(46.33%)	23307535(46.37%)	17263041(34.35%)	29333203(58.36%)	44914560(89.36%)	6603517268(92.8756%)	155507203(2.1871%)	351041924(4.9373%)	291.743	71.221
YB_5DAS_2	67360528	63852028	9.58G	0.02	98.54	95.61	53.82	63852028	59596527(93.34%)	58422291(91.5%)	1174236(1.84%)	28952635(45.34%)	29469656(46.15%)	29208556(45.74%)	29213735(45.75%)	19642144(30.76%)	38780147(60.73%)	55669836(87.19%)	8245908640(92.603%)	219681983(2.4671%)	438983129(4.9299%)	272.731	73.7516
YB_5DAS_3	69962304	68809186	10.32G	0.02	98.55	95.56	54.17	68809186	64580606(93.85%)	63269635(91.95%)	1310971(1.91%)	31501648(45.78%)	31767987(46.17%)	31628516(45.97%)	31641119(45.98%)	22353309(32.49%)	40916326(59.46%)	60720844(88.25%)	8938862886(92.5913%)	237725679(2.4624%)	477513984(4.9462%)	288.836	69.3834
Balilla×YB_5DAS_1	123521526	119954618	17.99G	0.02	98.49	95.45	54.35	119954618	114308185(95.29%)	111907384(93.29%)	2400801(2.0%)	55666518(46.41%)	56240866(46.89%)	55939013(46.63%)	55968371(46.66%)	37212359(31.02%)	74695025(62.27%)	108110534(90.13%)	15864840164(92.7999%)	392186814(2.2941%)	838727831(4.9061%)	285.304	71.6677
Balilla×YB_5DAS_2	109231056	107825168	16.17G	0.02	98.58	95.68	55	107825168	103256828(95.76%)	101119773(93.78%)	2137055(1.98%)	50513009(46.85%)	50606764(46.93%)	50542315(46.87%)	50577458(46.91%)	33340171(30.92%)	67779602(62.86%)	98318550(91.18%)	14379563768(93.0924%)	337229603(2.1832%)	729753349(4.7244%)	289.409	67.7803
Balilla×YB_5DAS_3	113773568	110826574	16.62G	0.02	98.38	95.11	54.11	110826574	105556529(95.24%)	103317706(93.22%)	2238823(2.02%)	51519681(46.49%)	51798025(46.74%)	51643325(46.6%)	51674381(46.63%)	33479379(30.21%)	69838327(63.02%)	100027826(90.26%)	14702732168(93.1315%)	346037548(2.1919%)	738309063(4.6767%)	281.486	69.5912
YB×Balilla_5DAS_1	121623792	119730710	17.96G	0.02	98.61	95.75	55.37	119730710	114666720(95.77%)	112248201(93.75%)	2418519(2.02%)	56024722(46.79%)	56223479(46.96%)	56110252(46.86%)	56137949(46.89%)	36907331(30.83%)	75340870(62.93%)	108998066(91.04%)	15945943488(92.9789%)	378760789(2.2085%)	825368823(4.8126%)	286.757	67.603
YB×Balilla_5DAS_2	117697562	115869372	17.38G	0.02	98.52	95.5	55.67	115869372	110969149(95.77%)	108604575(93.73%)	2364574(2.04%)	54290417(46.85%)	54314158(46.88%)	54279631(46.85%)	54324944(46.88%)	37610273(32.46%)	70994302(61.27%)	105527628(91.07%)	15357194642(92.51%)	400987203(2.4155%)	842397943(5.0745%)	288.172	69.4709
YB×Balilla_5DAS_3	103551668	99316492	14.9G	0.02	98.5	95.49	54.98	99316492	94541645(95.19%)	92520470(93.16%)	2021175(2.04%)	46019166(46.34%)	46501304(46.82%)	46243314(46.56%)	46277156(46.6%)	31519523(31.74%)	61000947(61.42%)	89276624(89.89%)	13143667078(92.9674%)	309193642(2.187%)	685080167(4.8457%)	274.693	73.6583
Balilla_10DAS_1	83036466	81164044	12.17G	0.02	98.59	95.78	54.6	81164044	77994583(96.09%)	76389820(94.12%)	1604763(1.98%)	37892421(46.69%)	38497399(47.43%)	38193161(47.06%)	38196659(47.06%)	25562984(31.5%)	50826836(62.62%)	73978072(91.15%)	10575381538(90.6165%)	368497277(3.1575%)	726591839(6.2259%)	272.446	69.5575
Balilla_10DAS_2	100180356	98591472	14.79G	0.02	98.44	95.39	55.02	98591472	94760018(96.11%)	92761135(94.09%)	1998883(2.03%)	46008318(46.67%)	46752817(47.42%)	46376192(47.04%)	46384943(47.05%)	31760936(32.21%)	61000199(61.87%)	89861462(91.15%)	12814213485(90.3654%)	456377211(3.2184%)	909844244(6.4162%)	280.183	69.3631
Balilla_10DAS_3	99201860	97253524	14.59G	0.02	98.36	95.17	55.17	97253524	93552115(96.19%)	91603822(94.19%)	1948293(2.0%)	45494663(46.78%)	46109159(47.41%)	45790588(47.08%)	45813234(47.11%)	30791640(31.66%)	60812182(62.53%)	88767904(91.27%)	12683524055(90.5869%)	441527069(3.1534%)	876443706(6.2596%)	278.095	71.4998
YB_10DAS_1	103408498	101319302	15.2G	0.02	98.47	95.48	54.84	101319302	94198202(92.97%)	92292611(91.09%)	1905591(1.88%)	45712673(45.12%)	46579938(45.97%)	46147275(45.55%)	46145336(45.54%)	32819778(32.39%)	59472833(58.7%)	87959472(86.81%)	12816154641(91.0325%)	426859671(3.032%)	835637804(5.9355%)	281.252	73.874
YB_10DAS_2	40866882	39735304	5.96G	0.02	98.55	95.64	54.89	39735304	36954291(93.0%)	36243385(91.21%)	710906(1.79%)	17977972(45.24%)	18265413(45.97%)	18116689(45.59%)	18126696(45.62%)	12849109(32.34%)	23394276(58.88%)	34611262(87.1%)	5040248260(91.2699%)	163430202(2.9594%)	318677400(5.7707%)	270.834	73.6272
YB_10DAS_3	48090654	46563940	6.98G	0.02	98.28	94.96	54.64	46563940	43272843(92.93%)	42422280(91.11%)	850563(1.83%)	21050890(45.21%)	21371390(45.9%)	21203675(45.54%)	21218605(45.57%)	14645371(31.45%)	27776909(59.65%)	40460346(86.89%)	5909666001(91.3941%)	197679645(3.0572%)	358786734(5.5487%)	273.563	74.1868
Balilla×YB_10DAS_1	133102616	130292410	19.54G	0.02	98.46	95.46	55.62	130292410	124004548(95.17%)	121446023(93.21%)	2558525(1.96%)	60311446(46.29%)	61134577(46.92%)	60699662(46.59%)	60746361(46.62%)	41524940(31.87%)	79921083(61.34%)	117239544(89.98%)	16847091839(90.825%)	575280217(3.1014%)	1126587264(6.0736%)	274.01	70.3598
Balilla×YB_10DAS_2	132544908	130356838	19.55G	0.02	98.46	95.4	55.68	130356838	123831077(94.99%)	121131180(92.92%)	2699897(2.07%)	60377076(46.32%)	60754104(46.61%)	60543166(46.44%)	60588014(46.48%)	41160457(31.58%)	79970723(61.35%)	117191402(89.9%)	16825260049(90.849%)	573556886(3.097%)	1121216787(6.0541%)	281.602	69.0472
Balilla×YB_10DAS_3	107028216	104996042	15.75G	0.02	98.51	95.54	54.87	104996042	99421830(94.69%)	97375923(92.74%)	2045907(1.95%)	48437291(46.13%)	48938632(46.61%)	48667353(46.35%)	48708570(46.39%)	31782121(30.27%)	65593802(62.47%)	94030394(89.56%)	13590643152(91.4053%)	435468811(2.9288%)	842436008(5.6659%)	276.608	70.0978
YB×Balilla_10DAS_1	120668856	119122160	17.87G	0.02	98.52	95.51	55.53	119122160	113307037(95.12%)	110878593(93.08%)	2428444(2.04%)	55359731(46.47%)	55518862(46.61%)	55408603(46.51%)	55469990(46.57%)	38082371(31.97%)	72796222(61.11%)	107492270(90.24%)	15426869120(91.0289%)	495779225(2.9254%)	1024574722(6.0457%)	284.556	68.169
YB×Balilla_10DAS_2	109713000	107397490	16.11G	0.02	98.57	95.68	55.21	107397490	102051904(95.02%)	99915570(93.03%)	2136334(1.99%)	49690290(46.27%)	50225280(46.77%)	49937784(46.5%)	49977786(46.54%)	33784236(31.46%)	66131334(61.58%)	96546428(89.9%)	13865607607(90.8442%)	482457320(3.1609%)	914993598(5.9948%)	277.771	70.4824
YB×Balilla_10DAS_3	102251908	99990756	15.0G	0.02	98.57	95.72	55.24	99990756	93905789(93.91%)	91943374(91.95%)	1962415(1.96%)	45722828(45.73%)	46220546(46.22%)	45948730(45.95%)	45994644(46.0%)	30022571(30.03%)	61920803(61.93%)	88697676(88.71%)	12799281349(91.1663%)	418662563(2.982%)	821535753(5.8516%)	274.378	70.1483
Balilla_15DAS_1	119405124	117556220	17.63G	0.02	98.62	95.73	53.63	117556220	112150000(95.4%)	109883658(93.47%)	2266342(1.93%)	54843112(46.65%)	55040546(46.82%)	54935491(46.73%)	54948167(46.74%)	33828150(28.78%)	76055508(64.7%)	106775098(90.83%)	15401126991(91.8139%)	466208191(2.7793%)	906959378(5.4068%)	267.698	63.4851
Balilla_15DAS_2	124413444	122022812	18.3G	0.02	98.5	95.51	55	122022812	117715876(96.47%)	115269856(94.47%)	2446020(2.0%)	57199793(46.88%)	58070063(47.59%)	57623882(47.22%)	57645974(47.24%)	38686869(31.7%)	76582987(62.76%)	112015108(91.8%)	15952560779(90.5522%)	576201804(3.2707%)	1088219665(6.1771%)	268.957	67.3766
Balilla_15DAS_3	129152298	126529010	18.98G	0.02	98.48	95.48	54.97	126529010	121542694(96.06%)	118950767(94.01%)	2591927(2.05%)	58983176(46.62%)	59967591(47.39%)	59466748(47.0%)	59484019(47.01%)	39240046(31.01%)	79710721(63.0%)	115290534(91.12%)	16456426936(90.4651%)	605017346(3.3259%)	1129464256(6.2089%)	269.768	68.162
Qianlijing_15DAS_1	128535920	126183946	18.93G	0.02	98.37	95.1	54.44	126183946	118332808(93.78%)	115982052(91.92%)	2350756(1.86%)	57552210(45.61%)	58429842(46.31%)	57968882(45.94%)	58013170(45.98%)	38339428(30.38%)	77642624(61.53%)	111187010(88.12%)	16304300772(92.1631%)	486913025(2.7524%)	899482140(5.0845%)	278.492	70.3544
Qianlijing_15DAS_2	121444714	117813912	17.67G	0.02	98.43	95.34	54.14	117813912	110461980(93.76%)	108288531(91.91%)	2173449(1.84%)	53750036(45.62%)	54538495(46.29%)	54130775(45.95%)	54157756(45.97%)	35253330(29.92%)	73035201(61.99%)	103800846(88.11%)	15167596577(91.8606%)	483488861(2.9282%)	860453907(5.2112%)	272.881	72.7454
Qianlijing_15DAS_3	136480546	134493994	20.17G	0.02	98.46	95.39	54.28	134493994	126540215(94.09%)	123847506(92.08%)	2692709(2.0%)	61584207(45.79%)	62263299(46.29%)	61897445(46.02%)	61950061(46.06%)	41989089(31.22%)	81858417(60.86%)	119127440(88.57%)	17303388524(91.4434%)	567371034(2.9984%)	1051746592(5.5582%)	286.73	69.7434
YB_15DAS_1	122347328	119512146	17.93G	0.02	98.47	95.38	54.28	119512146	111811064(93.56%)	109606177(91.71%)	2204887(1.84%)	54395911(45.51%)	55210266(46.2%)	54783009(45.84%)	54823168(45.87%)	35133366(29.4%)	74472811(62.31%)	105014662(87.87%)	15396634052(92.1362%)	460430452(2.7553%)	853671046(5.1085%)	273.737	68.4798
YB_15DAS_2	124041702	121627892	18.24G	0.02	98.53	95.6	55.09	121627892	113740887(93.52%)	111381351(91.58%)	2359536(1.94%)	55447840(45.59%)	55933511(45.99%)	55674222(45.77%)	55707129(45.8%)	37864080(31.13%)	73517271(60.44%)	107048828(88.01%)	15747403796(92.6592%)	401424384(2.362%)	846141706(4.9788%)	270.105	67.5067
YB_15DAS_3	50198670	49306454	7.4G	0.02	98.37	95.24	54.31	49306454	45834158(92.96%)	44908595(91.08%)	925563(1.88%)	22373628(45.38%)	22534967(45.7%)	22441127(45.51%)	22467468(45.57%)	15080295(30.58%)	29828300(60.5%)	43096118(87.4%)	6321692250(92.3176%)	176156375(2.5725%)	349910710(5.1099%)	271.158	66.4726
C418_15DAS_1	43501064	42884352	6.43G	0.02	98.51	95.46	55.46	42884352	40325112(94.03%)	39499188(92.11%)	825924(1.93%)	19726023(46.0%)	19773165(46.11%)	19742374(46.04%)	19756814(46.07%)	13832835(32.26%)	25666353(59.85%)	38035208(88.69%)	5516909636(91.5393%)	173662117(2.8815%)	336249442(5.5792%)	291.572	70.1998
C418_15DAS_2	57050400	56266180	8.44G	0.02	98.48	95.45	55.21	56266180	53798127(95.61%)	52758556(93.77%)	1039571(1.85%)	26328861(46.79%)	26429695(46.97%)	26373507(46.87%)	26385049(46.89%)	16591480(29.49%)	36167076(64.28%)	51245174(91.08%)	7388483203(91.8077%)	217506266(2.7027%)	441790876(5.4896%)	281.723	66.2999
C418_15DAS_3	47084786	46454064	6.97G	0.02	98.47	95.38	55.73	46454064	44521955(95.84%)	43609313(93.88%)	912642(1.96%)	21790715(46.91%)	21818598(46.97%)	21800099(46.93%)	21809214(46.95%)	14736831(31.72%)	28872482(62.15%)	42392936(91.26%)	6060067968(90.9811%)	211577174(3.1765%)	389152429(5.8424%)	289.647	68.6591
Mianhui725_15DAS_1	50841638	49920302	7.49G	0.02	98.49	95.46	53.77	49920302	46277936(92.7%)	45335954(90.82%)	941982(1.89%)	22509440(45.09%)	22826514(45.73%)	22660897(45.39%)	22675057(45.42%)	14956991(29.96%)	30378963(60.85%)	43392220(86.92%)	6402499483(92.6065%)	165333949(2.3914%)	345830002(5.0021%)	261.235	64.1971
Mianhui725_15DAS_2	43754780	43222926	6.48G	0.02	98.39	95.17	53.98	43222926	40276939(93.18%)	39471497(91.32%)	805442(1.86%)	19707259(45.59%)	19764238(45.73%)	19727856(45.64%)	19743641(45.68%)	12717036(29.42%)	26754461(61.9%)	37971576(87.85%)	5580526454(92.7232%)	141455688(2.3504%)	296495709(4.9264%)	266.476	62.1484
Mianhui725_15DAS_3	49075160	48174718	7.23G	0.02	98.57	95.65	53.82	48174718	44907877(93.22%)	43975032(91.28%)	932845(1.94%)	21841904(45.34%)	22133128(45.94%)	21980463(45.63%)	21994569(45.66%)	14445481(29.99%)	29529551(61.3%)	42216822(87.63%)	6191188151(92.2581%)	176735943(2.6336%)	342801312(5.1083%)	257.003	62.4777
610234_15DAS_1	47673532	46880734	7.03G	0.02	98.32	95	54.99	46880734	45075629(96.15%)	44214879(94.31%)	860750(1.84%)	21909188(46.73%)	22305691(47.58%)	22102742(47.15%)	22112137(47.17%)	14417322(30.75%)	29797557(63.56%)	42797666(91.29%)	6136560516(90.956%)	214238835(3.1754%)	395934395(5.8685%)	284.614	71.0349
610234_15DAS_2	46320694	45404250	6.81G	0.02	98.42	95.3	54.98	45404250	42209753(92.96%)	41450453(91.29%)	759300(1.67%)	20520643(45.2%)	20929810(46.1%)	20713109(45.62%)	20737344(45.67%)	13493112(29.72%)	27957341(61.57%)	39511348(87.02%)	5861953062(92.9251%)	150768264(2.39%)	295530318(4.6848%)	276.383	69.6762
610234_15DAS_3	45609320	45132626	6.77G	0.02	98.55	95.58	53.92	45132626	42217741(93.54%)	41391965(91.71%)	825776(1.83%)	20574881(45.59%)	20817084(46.12%)	20686712(45.84%)	20705253(45.88%)	13571154(30.07%)	27820811(61.64%)	39695818(87.95%)	5831446602(92.4143%)	158660732(2.5144%)	320002790(5.0713%)	283.654	66.3682
Balilla×Qianlijing_15DAS_1	44501728	43660918	6.55G	0.02	98.42	95.3	54.95	43660918	41690335(95.49%)	40907291(93.69%)	783044(1.79%)	20330548(46.56%)	20576743(47.13%)	20445329(46.83%)	20461962(46.87%)	12993342(29.76%)	27913949(63.93%)	39657418(90.83%)	5744445506(92.0986%)	162069449(2.5984%)	330768666(5.3031%)	266.771	65.5165
Balilla×Qianlijing_15DAS_2	55612228	54696608	8.2G	0.02	98.56	95.66	55.18	54696608	52402528(95.81%)	51397972(93.97%)	1004556(1.84%)	25586097(46.78%)	25811875(47.19%)	25689757(46.97%)	25708215(47.0%)	16238646(29.69%)	35159326(64.28%)	49984076(91.38%)	7251001223(92.4688%)	191332390(2.44%)	399233452(5.0912%)	271.085	65.7312
Balilla×Qianlijing_15DAS_3	40830216	40233414	6.04G	0.02	98.54	95.57	55.18	40233414	38339206(95.29%)	37598505(93.45%)	740701(1.84%)	18700492(46.48%)	18898013(46.97%)	18794444(46.71%)	18804061(46.74%)	12194504(30.31%)	25404001(63.14%)	36427408(90.54%)	5260249974(91.7339%)	160319469(2.7958%)	313682142(5.4703%)	276.149	67.4494
Qianlijing×Balilla_15DAS_1	49943980	48976614	7.35G	0.02	98.15	94.64	54.88	48976614	46426801(94.79%)	45509880(92.92%)	916921(1.87%)	22652534(46.25%)	22857346(46.67%)	22741194(46.43%)	22768686(46.49%)	14413320(29.43%)	31096560(63.49%)	43993634(89.83%)	6390920136(92.0488%)	186854704(2.6913%)	365198567(5.26%)	274.146	68.7533
Qianlijing×Balilla_15DAS_2	43804970	42944680	6.44G	0.02	98.5	95.47	54.81	42944680	40946060(95.35%)	40124930(93.43%)	821130(1.91%)	19941978(46.44%)	20182952(47.0%)	20057082(46.7%)	20067848(46.73%)	13385754(31.17%)	26739176(62.26%)	38818106(90.39%)	5596172409(91.371%)	182128304(2.9737%)	346370102(5.6553%)	276.933	70.7049
Qianlijing×Balilla_15DAS_3	41523662	41016424	6.15G	0.02	98.49	95.35	55.69	41016424	39396527(96.05%)	38622062(94.16%)	774465(1.89%)	19310360(47.08%)	19311702(47.08%)	19304637(47.07%)	19317425(47.1%)	13062260(31.85%)	25559802(62.32%)	37611524(91.7%)	5384220713(91.3487%)	171121923(2.9033%)	338794803(5.748%)	292.073	68.6791
Balilla×610234_15DAS_1	41794586	41155900	6.17G	0.02	98.36	95.12	54.94	41155900	39018447(94.81%)	38230988(92.89%)	787459(1.91%)	19020231(46.22%)	19210757(46.68%)	19108916(46.43%)	19122072(46.46%)	13006252(31.6%)	25224736(61.29%)	36878704(89.61%)	5304741621(90.903%)	177517841(3.042%)	353348819(6.055%)	282.831	68.6808
Balilla×610234_15DAS_2	41308444	40704298	6.11G	0.02	98.47	95.44	54.67	40704298	38477098(94.53%)	37728593(92.69%)	748505(1.84%)	18739251(46.04%)	18989342(46.65%)	18856190(46.32%)	18872403(46.36%)	12378567(30.41%)	25350026(62.28%)	36362430(89.33%)	5245305118(91.149%)	172738779(3.0017%)	336601107(5.8492%)	277.151	67.8115
Balilla×610234_15DAS_3	47854100	47266692	7.09G	0.02	98.57	95.6	54.8	47266692	45042672(95.29%)	44112797(93.33%)	929875(1.97%)	22023443(46.59%)	22089354(46.73%)	22048033(46.65%)	22064764(46.68%)	15274688(32.32%)	28838109(61.01%)	42752100(90.45%)	6112675402(90.7234%)	217458156(3.2275%)	407573384(6.0491%)	287.117	68.9799
610234×Balilla_15DAS_1	42933468	42300866	6.35G	0.02	98.58	95.67	54.44	42300866	40136512(94.88%)	39323205(92.96%)	813307(1.92%)	19546344(46.21%)	19776861(46.75%)	19656815(46.47%)	19666390(46.49%)	13126193(31.03%)	26197012(61.93%)	37981520(89.79%)	5497599628(91.5844%)	164451370(2.7396%)	340717342(5.676%)	282.846	69.1508
610234×Balilla_15DAS_2	47058400	46296728	6.94G	0.02	98.43	95.29	55.12	46296728	44025287(95.09%)	43199686(93.31%)	825601(1.78%)	21526109(46.5%)	21673577(46.81%)	21592529(46.64%)	21607157(46.67%)	14014464(30.27%)	29185222(63.04%)	41781868(90.25%)	6052982901(91.9246%)	174484266(2.6498%)	357259635(5.4256%)	286.377	69.1758
610234×Balilla_15DAS_3	41458948	40438482	6.07G	0.02	98.35	95.14	54.6	40438482	38153190(94.35%)	37382526(92.44%)	770664(1.91%)	18530642(45.82%)	18851884(46.62%)	18683618(46.2%)	18698908(46.24%)	12812594(31.68%)	24569932(60.76%)	35868508(88.7%)	5180769414(90.8059%)	182383354(3.1967%)	342172445(5.9974%)	280.542	73.9517
YB×C418_15DAS_1	47711218	46944890	7.04G	0.02	98.58	95.66	54.28	46944890	44225551(94.21%)	43368240(92.38%)	857311(1.83%)	21570469(45.95%)	21797771(46.43%)	21683086(46.19%)	21685154(46.19%)	13690356(29.16%)	29677884(63.22%)	41748028(88.93%)	6097723035(92.2247%)	177007918(2.6771%)	337082484(5.0982%)	284.202	69.3028
YB×C418_15DAS_2	53847504	53051580	7.96G	0.02	98.55	95.59	55.18	53051580	50238621(94.7%)	49195355(92.73%)	1043266(1.97%)	24477416(46.14%)	24717939(46.59%)	24591903(46.35%)	24603452(46.38%)	16577128(31.25%)	32618227(61.48%)	47485340(89.51%)	6877172463(91.5454%)	225000074(2.9951%)	410134432(5.4595%)	283.724	69.4329
YB×C418_15DAS_3	59938590	59065110	8.86G	0.02	98.5	95.44	55	59065110	56062504(94.92%)	54923009(92.99%)	1139495(1.93%)	27376221(46.35%)	27546788(46.64%)	27450327(46.47%)	27472682(46.51%)	18405618(31.16%)	36517391(61.83%)	53128410(89.95%)	7673142177(91.5262%)	254511954(3.0358%)	455899894(5.438%)	282.607	69.465
C418×YB_15DAS_1	49241330	48668272	7.3G	0.02	98.56	95.57	54.84	48668272	46139722(94.8%)	45247840(92.97%)	891882(1.83%)	22553502(46.34%)	22694338(46.63%)	22620542(46.48%)	22627298(46.49%)	14717400(30.24%)	30530440(62.73%)	43755234(89.91%)	6323598920(91.651%)	202276139(2.9317%)	373771165(5.4173%)	285.536	68.2363
C418×YB_15DAS_2	40381718	39683120	5.95G	0.02	98.48	95.4	54.8	39683120	37563873(94.66%)	36820351(92.79%)	743522(1.87%)	18331942(46.2%)	18488409(46.59%)	18408244(46.39%)	18412107(46.4%)	12080727(30.44%)	24739624(62.34%)	35524740(89.52%)	5148515416(91.6761%)	158974804(2.8308%)	308494409(5.4931%)	284.11	71.2614
C418×YB_15DAS_3	45387636	44790786	6.72G	0.02	98.53	95.49	55.25	44790786	42683772(95.3%)	41784237(93.29%)	899535(2.01%)	20890080(46.64%)	20894157(46.65%)	20886422(46.63%)	20897815(46.66%)	14378996(32.1%)	27405241(61.18%)	40556648(90.55%)	5825772845(91.2592%)	192050062(3.0084%)	365937791(5.7323%)	286.325	68.2281
YB×Qianlijing_15DAS_1	40615142	40053334	6.01G	0.02	98.51	95.52	54.62	40053334	37475787(93.56%)	36726623(91.69%)	749164(1.87%)	18260811(45.59%)	18465812(46.1%)	18359048(45.84%)	18367575(45.86%)	12444441(31.07%)	24282182(60.62%)	35255554(88.02%)	5101525896(91.0668%)	183273605(3.2716%)	317159521(5.6616%)	281.788	68.3519
YB×Qianlijing_15DAS_2	51065692	50162366	7.52G	0.02	98.3	94.99	54.2	50162366	46843467(93.38%)	45893506(91.49%)	949961(1.89%)	22808870(45.47%)	23084636(46.02%)	22940254(45.73%)	22953252(45.76%)	15310010(30.52%)	30583496(60.97%)	43973614(87.66%)	6384829590(91.2083%)	225687850(3.224%)	389759271(5.5678%)	278.922	69.2695
YB×Qianlijing_15DAS_3	49866432	49127616	7.37G	0.02	98.26	94.94	54.27	49127616	45910517(93.45%)	45001488(91.6%)	909029(1.85%)	22376264(45.55%)	22625224(46.05%)	22492431(45.78%)	22509057(45.82%)	15157687(30.85%)	29843801(60.75%)	43135430(87.8%)	6262649551(91.2539%)	219291146(3.1953%)	380945521(5.5508%)	285.606	71.0715
Qianlijing×YB_15DAS_1	49025154	48072832	7.21G	0.02	98.21	94.79	53.36	48072832	44647768(92.88%)	43729135(90.96%)	918633(1.91%)	21702744(45.15%)	22026391(45.82%)	21857352(45.47%)	21871783(45.5%)	13903006(28.92%)	29826129(62.04%)	41773384(86.9%)	6116437282(91.6672%)	193563062(2.9009%)	362433955(5.4318%)	276.253	69.759
Qianlijing×YB_15DAS_2	41629792	40974330	6.15G	0.02	98.53	95.55	54.79	40974330	38389742(93.69%)	37651100(91.89%)	738642(1.8%)	18726553(45.7%)	18924547(46.19%)	18823346(45.94%)	18827754(45.95%)	12760286(31.14%)	24890814(60.75%)	36154068(88.24%)	5227808360(91.0948%)	182911121(3.1872%)	328145322(5.7179%)	285.554	71.0009
Qianlijing×YB_15DAS_3	62950242	61451466	9.22G	0.02	98.53	95.53	54.13	61451466	57440864(93.47%)	56304059(91.62%)	1136805(1.85%)	27927329(45.45%)	28376730(46.18%)	28144742(45.8%)	28159317(45.82%)	18586885(30.25%)	37717174(61.38%)	53918648(87.74%)	7874449247(91.7168%)	246329615(2.8691%)	464828217(5.414%)	275.167	69.8051
YB×Balilla_15DAS_1	63043654	61797816	9.27G	0.02	98.56	95.63	54.47	61797816	58607456(94.84%)	57378443(92.85%)	1229013(1.99%)	28503651(46.12%)	28874792(46.72%)	28678093(46.41%)	28700350(46.44%)	18875979(30.54%)	38502464(62.3%)	55416080(89.67%)	8048290705(91.8139%)	244640762(2.7908%)	472941407(5.3953%)	276.304	68.4096
YB×Balilla_15DAS_2	55917974	54477352	8.17G	0.02	98.46	95.33	54.63	54477352	51422270(94.39%)	50394515(92.51%)	1027755(1.89%)	25074754(46.03%)	25319761(46.48%)	25184488(46.23%)	25210027(46.28%)	15419546(28.3%)	34974969(64.2%)	48660236(89.32%)	7132683495(92.7671%)	176255540(2.2924%)	379869595(4.9406%)	270.605	67.8388
YB×Balilla_15DAS_3	54218910	53226900	7.98G	0.02	98.58	95.65	54.89	53226900	50540208(94.95%)	49423392(92.85%)	1116816(2.1%)	24599963(46.22%)	24823429(46.64%)	24707519(46.42%)	24715873(46.43%)	16436994(30.88%)	32986398(61.97%)	47812288(89.83%)	6926671457(91.6446%)	209676153(2.7742%)	421841127(5.5812%)	279.176	68.2354
Balilla×YB_15DAS_1	44308356	43774400	6.57G	0.02	98.37	95.21	54.75	43774400	41249318(94.23%)	40370566(92.22%)	878752(2.01%)	20138899(46.01%)	20231667(46.22%)	20177479(46.09%)	20193087(46.13%)	12262601(28.01%)	28107965(64.21%)	39137444(89.41%)	5732494750(92.9372%)	131860556(2.1378%)	303780736(4.925%)	278.742	64.2788
Balilla×YB_15DAS_2	44603588	44033268	6.6G	0.02	98.48	95.41	55.04	44033268	41735867(94.78%)	40924014(92.94%)	811853(1.84%)	20446891(46.44%)	20477123(46.5%)	20455989(46.46%)	20468025(46.48%)	12428759(28.23%)	28495255(64.71%)	39735394(90.24%)	5815061080(93.1746%)	127548989(2.0437%)	298426121(4.7817%)	282.593	65.6808
Balilla×YB_15DAS_3	40186124	39613168	5.94G	0.02	98.51	95.45	54.73	39613168	37742781(95.28%)	36980909(93.36%)	761872(1.92%)	18445861(46.56%)	18535048(46.79%)	18485626(46.67%)	18495283(46.69%)	11911891(30.07%)	25069018(63.28%)	35889696(90.6%)	5206889517(92.2325%)	141415593(2.505%)	297091584(5.2625%)	279.784	67.3512
Balilla×C418_15DAS_1	48843266	47548618	7.13G	0.02	98.31	95.05	53.87	47548618	45420974(95.53%)	44527992(93.65%)	892982(1.88%)	22108170(46.5%)	22419822(47.15%)	22254820(46.8%)	22273172(46.84%)	13748967(28.92%)	30779025(64.73%)	43046204(90.53%)	6189169315(91.086%)	212258900(3.1238%)	393441048(5.7903%)	272.888	68.2922
Balilla×C418_15DAS_2	48347770	47519794	7.13G	0.02	98.29	95.01	54.19	47519794	45181343(95.08%)	44305337(93.24%)	876006(1.84%)	22015773(46.33%)	22289564(46.91%)	22143649(46.6%)	22161688(46.64%)	13148530(27.67%)	31156807(65.57%)	42846678(90.17%)	6190764509(91.5952%)	189188293(2.7991%)	378875139(5.6056%)	277.698	66.8869
Balilla×C418_15DAS_3	40502696	39890700	5.98G	0.02	98.45	95.37	53.43	39890700	37882847(94.97%)	37141897(93.11%)	740950(1.86%)	18446102(46.24%)	18695795(46.87%)	18563757(46.54%)	18578140(46.57%)	10689330(26.8%)	26452567(66.31%)	35980370(90.2%)	5196819887(91.6892%)	150149375(2.6491%)	320893695(5.6616%)	275.869	66.1084
C418×Balilla_15DAS_1	56405770	54796202	8.22G	0.02	98.66	95.94	52.95	54796202	52071816(95.03%)	51044692(93.15%)	1027124(1.87%)	25305294(46.18%)	25739398(46.97%)	25518346(46.57%)	25526346(46.58%)	14231743(25.97%)	36812949(67.18%)	49311666(89.99%)	7136407868(91.629%)	206143581(2.6468%)	445825584(5.7242%)	268.795	68.4395
C418×Balilla_15DAS_2	57759518	56289394	8.44G	0.02	98.5	95.57	54.08	56289394	53628895(95.27%)	52585649(93.42%)	1043246(1.85%)	26082046(46.34%)	26503603(47.08%)	26287850(46.7%)	26297799(46.72%)	15593516(27.7%)	36992133(65.72%)	50778054(90.21%)	7363850831(91.7691%)	214345426(2.6712%)	446132502(5.5597%)	276.13	68.5642
C418×Balilla_15DAS_3	63474140	61448116	9.22G	0.02	98.52	95.49	53.42	61448116	58559472(95.3%)	57375304(93.37%)	1184168(1.93%)	28454320(46.31%)	28920984(47.07%)	28677695(46.67%)	28697609(46.7%)	17322306(28.19%)	40052998(65.18%)	55415332(90.18%)	7965717902(90.9194%)	272657994(3.1121%)	522920842(5.9685%)	272.626	71.9029

### Sheet: Supplementary Table 3
Table S3. Summary of genomic data of 17 rice inbred lines.
ID	Raw_bases(bp)	Clean_bases(bp)	Effective_rate(%)	Error_rate(%)	Q20(%)	Q30(%)	GC_content(%)	Mapped_reads	Total_reads	Mapping_rate(%)	Average_depth(X)	Coverage_at_least_1X(%)	Coverage_at_least_4X(%)
YB	15174205500	15073158300	99.33	0.03	95.94	89.95	43.25	97273877	100487722	96.8	32.18	92.05	88.82
Mianhui725	15430972500	15301159200	99.09	0.04	95.03	88.44	43.04	98254957	102007728	96.32	32.98	92.62	89.52
610234	15674939100	15562766100	99.27	0.03	95.56	89.24	43.42	100079821	103751774	96.46	32.26	92.32	89.16
9311K	15573353400	15475209900	99.36	0.03	95.94	89.91	43.11	99749526	103168066	96.69	32.31	92.42	89.34
R465	15548475600	15441996900	99.31	0.03	95.89	89.9	43.63	98559125	102946646	95.74	32.3	92.08	88.87
C418	16870497600	16742508900	99.24	0.03	95.84	89.75	43.11	109400420	111616726	98.01	32.98	97.45	96.03
WH1384	15153620400	15055634400	99.35	0.03	95.92	89.93	43.72	97268193	100370896	96.91	30.61	96.23	94.83
WH1394	16245473100	16127694600	99.22	0.03	95.51	89.3	43.56	104889313	107517964	97.56	33.61	96.38	95.15
Qianlijing	15640573500	15538239000	99.33	0.03	95.84	89.78	43.17	100356966	103588260	96.88	32	92.75	89.88
R4115	15574640700	15455070300	99.23	0.03	95.5	89.06	43.56	100847049	103033802	97.88	31.16	95.58	94.03
Wuyunjing8	15588424800	15486079800	99.33	0.03	95.91	89.94	44.73	100309010	103240532	97.16	30.53	97.29	95.77
110080	15480872100	15366830700	99.21	0.04	95.07	88.56	43.6	100059649	102445538	97.67	31.99	97	95.93
WH1383	15023993100	14908115400	99.23	0.03	95.69	89.57	46.14	96454265	99387436	97.05	29.32	95.63	92.68
WH1390	15669858000	15565959600	99.32	0.03	95.73	89.52	43.84	101396610	103773064	97.71	30.14	98.57	97.59
WH1392	15641453400	15535970700	99.31	0.03	95.97	90.03	43.67	101078241	103573138	97.59	31.14	96.42	95.12
JR2	15255414900	15146640000	99.22	0.04	95.09	88.59	43.59	98933312	100977600	97.98	31.78	97.38	96.36
Balilla	16095540000	15964645200	99.14	0.04	95.07	88.56	43.57	104735080	106430968	98.41	32.47	98.26	97.55
